# Cysteamine-bicalutamide combination treatment restores alpha-ketoglutarate and corrects proximal tubule phenotype in cystinosis

**DOI:** 10.1101/2020.02.10.941799

**Authors:** Amer Jamalpoor, Charlotte AGH van Gelder, Fjodor A Yousef Yengej, Esther A Zaal, Sante Princiero Berlingerio, Koenraad R Veys, Carla Pou Casellas, Koen Voskuil, Khaled Essa, Carola ME Ammerlaan, Laura Rita Rega, Reini van der Welle, Marc R Lilien, Maarten B Rookmaaker, Hans Clevers, Judith Klumperman, Elena Levtchenko, Celia R Berkers, Marianne C Verhaar, Maarten Altelaar, Rosalinde Masereeuw, Manoe J Janssen

## Abstract

Nephropathic cystinosis is a severe monogenetic kidney disorder caused by mutations in *CTNS*, encoding the lysosomal transporter cystinosin, resulting in lysosomal cystine accumulation. The sole treatment, cysteamine, slows down the disease progression, but does not correct the established proximal tubulopathy. Here, we developed a new therapeutic strategy by applying an omics-based strategy to expand our knowledge on the complexity of the disease and prioritize drug targets in cystinosis. We identified alpha-ketoglutarate as a key metabolite linking cystinosin loss, lysosomal autophagy defect and proximal tubular impairment in cystinosis. This insight offered a bicalutamide-cysteamine combination treatment as a novel dual target pharmacological approach for the phenotypical correction of cystinotic proximal tubule cells, patient-derived kidney tubuloids and cystinotic zebrafish.
