## Supplementary file 2 for "Cysteamine-bicalutamide combination treatment restores alpha-ketoglutarate and corrects proximal tubule phenotype in cystinosis"

### Sheet: CTN001sample_info
file	sample.id	sample.no	order
1	EZ_CTN001_001	140 - DM - 1	1	4			CTNS-patient-2
2	EZ_CTN001_002	140 - DM - 2	2	66			CTNS-patient-1
3	EZ_CTN001_003	140 - DM - 3	3	11
4	EZ_CTN001_004	140 - Bic - 1	4	1
5	EZ_CTN001_005	140 - Bic - 2	5	5
6	EZ_CTN001_006	140 - Bic - 3	6	12
7	EZ_CTN001_007	140 - Cys - 1	7	3
8	EZ_CTN001_008	140 - Cys - 2	8	7
9	EZ_CTN001_009	140 - Cys - 3	9	9
10	EZ_CTN001_010	140 - B+C - 1	10	2
11	EZ_CTN001_011	140 - B+C - 2	11	8
12	EZ_CTN001_012	140 - B+C - 3	12	10
25	EZ_CTN001_025	139 - DM - 1	25	26
26	EZ_CTN001_026	139 - DM - 2	26	30
27	EZ_CTN001_027	139 - DM - 3	27	36
28	EZ_CTN001_028	139 - Bic - 1	28	27
29	EZ_CTN001_029	139 - Bic - 2	29	29
30	EZ_CTN001_030	139 - Bic - 3	30	35
31	EZ_CTN001_031	139 - Cys - 1	31	25
32	EZ_CTN001_032	139 - Cys - 2	32	32
33	EZ_CTN001_033	139 - Cys - 3	33	34
34	EZ_CTN001_034	139 - B+C - 1	34	28
35	EZ_CTN001_035	139 - B+C - 2	35	31
36	EZ_CTN001_036	139 - B+C - 3	36	33

### Sheet: CTN001 Results
metabolite	normalization	EZ_CTN001_001	EZ_CTN001_002	EZ_CTN001_003	EZ_CTN001_004	EZ_CTN001_005	EZ_CTN001_006	EZ_CTN001_007	EZ_CTN001_008	EZ_CTN001_009	EZ_CTN001_010	EZ_CTN001_011	EZ_CTN001_012	EZ_CTN001_025	EZ_CTN001_026	EZ_CTN001_027	EZ_CTN001_028	EZ_CTN001_029	EZ_CTN001_030	EZ_CTN001_031	EZ_CTN001_032	EZ_CTN001_033	EZ_CTN001_034	EZ_CTN001_035	EZ_CTN001_036
2P-glycerate	EAA	311154	313560	540771	429191	368316	293928	382320	385655	356094	247498	498638	187359	100759	110367	82001.4	92989.4	116842	258364	291976	107308	328576	285192	102043	77447.2
AcetylCoA	EAA	0	0	0	0	0	0	0	2466.82	0	0	0	0	0	0	0	0	0	0	0	0	0	0	0	0
alpha-Ketoglutarate	EAA	4.24587e+06	4.74387e+06	4.5949e+06	3.68629e+06	3.02858e+06	3.05128e+06	4.43525e+06	5.108e+06	4.9445e+06	2.80493e+06	3.15299e+06	2.57412e+06	2.48758e+06	3.426e+06	2.74268e+06	2.15793e+06	2.45993e+06	2.66724e+06	3.70933e+06	3.68555e+06	4.18563e+06	2.71492e+06	1.99411e+06	2.15179e+06
ALA	EAA	4.69162e+07	4.64789e+07	4.89369e+07	5.26831e+07	4.76142e+07	5.11963e+07	4.19988e+07	4.4343e+07	4.99413e+07	5.21639e+07	5.62941e+07	5.54987e+07	3.98652e+07	4.25338e+07	3.99007e+07	4.55384e+07	4.66584e+07	4.69572e+07	5.02103e+07	4.44636e+07	4.59208e+07	5.68636e+07	4.47763e+07	4.84326e+07
ARG	EAA	4.74756e+07	4.84161e+07	5.34189e+07	4.0534e+07	4.41145e+07	4.40569e+07	5.43538e+07	5.35171e+07	5.40078e+07	4.52035e+07	4.47601e+07	4.74069e+07	7.23832e+07	6.89218e+07	6.70876e+07	6.47033e+07	6.21289e+07	5.67468e+07	6.60863e+07	6.30638e+07	6.07827e+07	5.90876e+07	6.11353e+07	6.11055e+07
ASN	EAA	2.92433e+06	2.72588e+06	2.84032e+06	2.99002e+06	2.30703e+06	2.27875e+06	2.63955e+06	2.5395e+06	3.22233e+06	2.97878e+06	2.64321e+06	2.44589e+06	2.48675e+06	2.53138e+06	2.14954e+06	2.22285e+06	2.30753e+06	2.01254e+06	2.84777e+06	2.61816e+06	2.47488e+06	2.70396e+06	1.89181e+06	2.0536e+06
ASP	EAA	5.07973e+07	4.93586e+07	4.86319e+07	5.76634e+07	5.16114e+07	4.96397e+07	3.93915e+07	4.32235e+07	4.62543e+07	5.13563e+07	5.88567e+07	5.07417e+07	3.44631e+07	3.3911e+07	2.35751e+07	4.40979e+07	4.11614e+07	3.97179e+07	4.85303e+07	3.37406e+07	3.35979e+07	5.55998e+07	3.33457e+07	3.50694e+07
b-ALA	EAA	8.62647e+06	8.61611e+06	8.53213e+06	9.74102e+06	8.16847e+06	8.19355e+06	6.96725e+06	6.95358e+06	7.7424e+06	7.40052e+06	9.24816e+06	7.21013e+06	2.21905e+06	2.54821e+06	2.33277e+06	2.91369e+06	2.95899e+06	3.14421e+06	3.55514e+06	3.22622e+06	3.42085e+06	3.73714e+06	2.69906e+06	3.07157e+06
cis-Aconitate	EAA	1.22976e+06	1.06498e+06	1.03431e+06	1.70088e+06	1.03877e+06	994250	1.01409e+06	1.06337e+06	1.09221e+06	1.12846e+06	1.41915e+06	1.06834e+06	600461	697478	633094	857495	870696	930777	1.02772e+06	933452	1.00508e+06	1.21506e+06	731788	883669
Citrate	EAA	2.53675e+07	2.46488e+07	2.14493e+07	2.64277e+07	2.22241e+07	2.13932e+07	1.90725e+07	2.23019e+07	2.28058e+07	2.63474e+07	2.58091e+07	2.12298e+07	1.35202e+07	1.45581e+07	1.34188e+07	1.66485e+07	1.74011e+07	2.00921e+07	1.707e+07	1.59413e+07	2.05707e+07	2.45187e+07	1.55116e+07	1.55511e+07
Cystine	EAA	117492	106993	78668	248459	170512	125628	12636.1	7724.7	11292.6	14188.8	13802.8	10657.1	62829	49755.1	50815.3	62455.5	70877.1	40524.2	8591.72	16877.8	11435.5	9849.74	15477.7	17019.4
Dihydroxyacetone3P	EAA	1.0928e+06	628134	557810	320038	253382	220124	566657	509396	506473	254179	302231	176268	188872	239578	164246	128196	149729	203336	367619	306214	353864	169497	96938	117141
Fructose16bisP	EAA	24665	15877.8	0	0	0	0	5506.87	11206.6	0	0	0	0	0	0	0	0	0	0	0	0	0	0	0	0
G6P	EAA	98581.1	143333	140617	104265	82460	94075.2	90584.7	106408	126794	48459.5	111311	83399.5	25163.9	28752.9	24984.8	26908	27675.8	46562.7	82336.5	39477.4	57189.8	56113	18580.7	18591.7
GLN	EAA	1.87791e+08	1.90146e+08	1.982e+08	1.14985e+08	1.12949e+08	1.1598e+08	1.71858e+08	1.86431e+08	2.04672e+08	1.30169e+08	1.23625e+08	1.28455e+08	1.58788e+08	1.45991e+08	1.66103e+08	1.20366e+08	1.22899e+08	1.15098e+08	1.96529e+08	1.87504e+08	1.77971e+08	1.26946e+08	1.3338e+08	1.36016e+08
GLU	EAA	1.07114e+08	9.63058e+07	9.52921e+07	1.06112e+08	9.182e+07	9.18097e+07	8.068e+07	8.57935e+07	9.91419e+07	9.94896e+07	1.08288e+08	9.20321e+07	7.85406e+07	9.2016e+07	8.03041e+07	8.53411e+07	9.0724e+07	9.35065e+07	1.08004e+08	9.30623e+07	1.02027e+08	1.09686e+08	7.70852e+07	8.74578e+07
Glucose	EAA	2.87129e+06	3.74865e+06	4.03035e+06	2.71641e+06	3.52603e+06	3.53764e+06	5.15124e+06	4.57916e+06	4.1312e+06	3.41162e+06	2.93988e+06	3.72567e+06	7.32591e+06	6.78634e+06	7.31296e+06	6.17448e+06	7.12518e+06	5.88322e+06	5.12246e+06	6.38324e+06	6.22113e+06	4.69746e+06	6.70864e+06	6.79419e+06
GLY	EAA	717755	690679	741207	1.05617e+06	926651	953280	497086	546583	644751	823655	882430	887979	422474	441880	452547	555993	596123	584508	326751	306965	388632	450900	390765	417455
Glyceraldehyde3P	EAA	155558	141900	128275	239239	168634	142525	96815.4	119279	112264	179014	168650	136847	51487.2	57895.9	44477.3	124158	136668	215565	130627	76674	115945	304774	98357.6	147689
HexP	EAA	36152.9	70930.5	85489.6	56406.9	46851	22888.7	62507.9	59707.6	65815.9	11108.9	42870.2	24529.7	8483.48	17488.1	11638	8803.33	10468.2	22249.4	50479.5	22151.8	28221.6	16315.6	7624.43	0
HIS	EAA	1.07731e+07	1.03129e+07	7.08827e+06	6.43529e+06	9.7122e+06	6.67066e+06	1.0927e+07	9.51333e+06	7.80857e+06	9.14192e+06	8.65115e+06	8.75456e+06	3.25514e+06	2.7318e+06	3.36236e+06	3.36263e+06	3.00128e+06	3.47474e+06	3.25861e+06	2.97827e+06	3.1794e+06	3.31536e+06	3.60233e+06	3.45597e+06
ILE	EAA	3.62082e+07	3.62727e+07	3.80214e+07	4.0583e+07	4.27321e+07	4.26832e+07	3.4804e+07	3.68493e+07	3.69535e+07	3.96907e+07	3.97156e+07	3.92118e+07	4.16917e+07	4.46671e+07	4.3024e+07	4.52957e+07	4.49519e+07	4.90461e+07	4.16271e+07	4.48991e+07	4.50981e+07	4.52502e+07	4.7909e+07	4.80369e+07
Lactate	EAA	7.84116e+06	6.96127e+06	7.1711e+06	1.00557e+07	7.73475e+06	7.35851e+06	7.34626e+06	6.85924e+06	6.52328e+06	8.83812e+06	7.71445e+06	7.37173e+06	5.81367e+06	5.96201e+06	5.55635e+06	9.45489e+06	9.09056e+06	8.56465e+06	6.72199e+06	6.80019e+06	6.38019e+06	1.02848e+07	8.92305e+06	1.01815e+07
LEU	EAA	2.02389e+07	2.02864e+07	2.14916e+07	2.13423e+07	1.87107e+07	2.35913e+07	1.88797e+07	1.86377e+07	2.13951e+07	1.93001e+07	2.17009e+07	2.31676e+07	1.31887e+07	1.70842e+07	1.33166e+07	1.93451e+07	1.86282e+07	1.94063e+07	2.50592e+07	1.89947e+07	1.66624e+07	2.57997e+07	1.58571e+07	1.6663e+07
LYS	EAA	4.7013e+06	4.75936e+06	4.76786e+06	4.44668e+06	4.50594e+06	4.35761e+06	4.76293e+06	5.08861e+06	4.84833e+06	4.74858e+06	4.67461e+06	4.45529e+06	7.51466e+06	6.37399e+06	6.08801e+06	6.77141e+06	6.5305e+06	5.102e+06	6.17926e+06	6.12215e+06	5.98538e+06	6.17176e+06	5.74285e+06	5.77246e+06
Malate	EAA	2.78102e+07	2.34333e+07	2.02021e+07	2.05018e+07	1.62981e+07	1.37666e+07	1.68597e+07	1.76067e+07	1.95029e+07	1.77014e+07	1.65173e+07	1.3849e+07	1.17044e+07	1.4151e+07	1.23574e+07	1.34732e+07	1.25886e+07	1.45521e+07	1.87225e+07	1.60913e+07	1.57836e+07	1.55118e+07	1.12952e+07	1.34325e+07
MET	EAA	1.11699e+07	1.12552e+07	1.14663e+07	1.05748e+07	1.0421e+07	1.07515e+07	1.13692e+07	1.19048e+07	1.1766e+07	1.07163e+07	1.08275e+07	1.08828e+07	1.41459e+07	1.24723e+07	1.33463e+07	1.19854e+07	1.23178e+07	1.09269e+07	1.16205e+07	1.31024e+07	1.26221e+07	1.11023e+07	1.25696e+07	1.23553e+07
Oxaloacetate	EAA	19111.2	13986.5	13156.4	13856.2	12651.4	10609.1	13434.1	12341.4	14665.1	18863.1	16076.6	17098.3	7572.03	5998.51	3151.29	7086.45	11219.8	6515.35	15514.1	5789.07	7670.08	17765.1	10498.6	8699.31
PEP	EAA	278337	268518	288930	400875	296947	249167	302797	272145	268653	256742	447439	178679	55743.7	73399.7	59481.1	80418.1	103630	184690	208307	81423.4	202026	233754	63706.2	65575.5
PHE	EAA	1.58423e+07	1.62915e+07	1.71197e+07	1.43687e+07	1.5017e+07	1.54549e+07	1.65924e+07	1.71029e+07	1.68259e+07	1.41818e+07	1.47864e+07	1.50742e+07	1.60167e+07	1.61884e+07	1.63717e+07	1.51179e+07	1.54795e+07	1.46839e+07	1.60296e+07	1.52684e+07	1.60332e+07	1.39454e+07	1.55325e+07	1.51275e+07
PRO	EAA	1.1076e+08	9.40067e+07	8.66394e+07	1.0814e+08	9.91913e+07	8.79657e+07	8.49069e+07	1.00243e+08	9.43639e+07	1.17125e+08	1.05644e+08	7.85261e+07	8.69919e+07	8.25832e+07	8.82839e+07	1.01709e+08	9.10738e+07	8.74801e+07	9.90841e+07	1.09762e+08	1.01017e+08	1.05874e+08	9.3497e+07	1.05835e+08
Pyruvate	EAA	345550	383394	508741	428530	442951	474338	597702	561404	497024	432140	383125	482807	1.05612e+06	878145	948033	853771	828286	693038	621776	765409	780678	610025	941501	854851
SER	EAA	4.92444e+06	4.76929e+06	5.37937e+06	4.43563e+06	4.52014e+06	5.3098e+06	3.9901e+06	4.78947e+06	5.57035e+06	4.34898e+06	5.92135e+06	5.54655e+06	5.06785e+06	5.55877e+06	4.24333e+06	5.59374e+06	6.37031e+06	5.99891e+06	5.99971e+06	5.36179e+06	5.62159e+06	8.12484e+06	5.85437e+06	6.42962e+06
Succinate	EAA	542080	504767	535422	647032	391566	449513	408349	424915	360507	380688	471397	437798	255342	293533	267688	253584	337276	394910	411134	319381	375264	337573	222711	282552
THR	EAA	1.89652e+07	1.82288e+07	1.71938e+07	1.78947e+07	1.56945e+07	1.40698e+07	1.84927e+07	1.74426e+07	1.68102e+07	1.83469e+07	1.58294e+07	1.51275e+07	1.47567e+07	1.43545e+07	1.52236e+07	1.1811e+07	1.22135e+07	1.20028e+07	1.21255e+07	1.22673e+07	1.34466e+07	1.00529e+07	1.11237e+07	1.09583e+07
TRP	EAA	1.99102e+06	2.03871e+06	2.17271e+06	2.63743e+06	2.64642e+06	2.67859e+06	2.30427e+06	2.22556e+06	2.18243e+06	2.6024e+06	2.65878e+06	2.6878e+06	4.18265e+06	3.83954e+06	3.98301e+06	3.92874e+06	4.03114e+06	3.78825e+06	3.6106e+06	3.84464e+06	3.82893e+06	3.84285e+06	4.04042e+06	3.94892e+06
TYR	EAA	9.32131e+06	9.77498e+06	1.0638e+07	9.71986e+06	8.98321e+06	9.5767e+06	5.78911e+06	9.66091e+06	9.67644e+06	8.5127e+06	1.13646e+07	1.02925e+07	745833	3.42504e+06	1.64627e+06	3.4862e+06	6.82906e+06	8.36067e+06	8.77723e+06	4.07536e+06	5.54242e+06	1.03927e+07	2.04459e+06	4.96248e+06
VAL	EAA	1.76378e+07	1.8082e+07	1.8206e+07	1.92447e+07	1.80878e+07	1.72701e+07	1.93955e+07	1.87628e+07	1.89377e+07	1.87991e+07	1.86834e+07	1.81662e+07	2.27756e+07	1.98158e+07	2.28121e+07	1.99097e+07	2.03739e+07	1.90967e+07	1.80172e+07	2.00507e+07	2.06716e+07	1.80471e+07	2.11502e+07	2.12094e+07
