## Supplementary file 1 for "Cysteamine-bicalutamide combination treatment restores alpha-ketoglutarate and corrects proximal tubule phenotype in cystinosis"

### Sheet: Raw data Overview
			1	2	3	10	11	12	13	14	15	16	17	18	19	20	21	22	23	24
			EZ_Exp297_001	EZ_Exp297_002	EZ_Exp297_003	EZ_Exp297_010	EZ_Exp297_011	EZ_Exp297_012	EZ_Exp297_013	EZ_Exp297_014	EZ_Exp297_015	EZ_Exp297_016	EZ_Exp297_017	EZ_Exp297_018	EZ_Exp297_019	EZ_Exp297_020	EZ_Exp297_021	QC_01	QC_02	Standard_01
			ciPTEC 14.4 - 1	ciPTEC 14.4 - 2	ciPTEC 14.4 - 3	ciPTEC C3 - 1	ciPTEC C3 - 2	ciPTEC C3 - 3	ciPTEC C3 - cys - 1	ciPTEC C3 - cys - 2	ciPTEC C3 - cys - 3	ciPTEC C3 - C3 - 1	ciPTEC C3 - C3 - 2	ciPTEC C3 - C3 - 3	ciPTEC C3 - Combi - 1	ciPTEC C3 - Combi - 2	ciPTEC C3 - Combi - 3	QC	QC	Standard
		normalisation factor	0.934386	0.864163	0.941538	1.07951	1.01355	1.11675	1.1289	1.12559	1.03208	0.761859	0.837723	0.799963	1.0179	1.00374	0.963014
PHE	Amino Acids	norm. SUM	1.3518e+07	1.25534e+07	1.43644e+07	1.55842e+07	1.45719e+07	1.61161e+07	1.46317e+07	1.49686e+07	1.36102e+07	1.1987e+07	1.20329e+07	1.20973e+07	1.38482e+07	1.34089e+07	1.35938e+07	0	0	0
LEU	Amino Acids	norm. SUM	7.7103e+06	6.97172e+06	8.38077e+06	9.16e+06	8.48125e+06	9.49343e+06	8.86498e+06	8.86835e+06	8.14958e+06	8.13522e+06	7.6332e+06	7.51759e+06	8.95455e+06	8.87714e+06	8.59479e+06	0	0	0
ILE	Amino Acids	norm. SUM	2.07986e+07	1.95534e+07	2.28812e+07	2.44281e+07	2.26703e+07	2.5573e+07	2.37367e+07	2.34827e+07	2.11499e+07	2.08676e+07	2.09154e+07	2.10968e+07	2.3899e+07	2.40322e+07	2.27582e+07	0	0	0
MET	Amino Acids	norm. SUM	8.8525e+06	8.32644e+06	9.72613e+06	9.42228e+06	8.96695e+06	9.87535e+06	9.40897e+06	9.35185e+06	8.48788e+06	7.92729e+06	8.11775e+06	8.03153e+06	9.58202e+06	9.67743e+06	9.25825e+06	0	0	0
TRP	Amino Acids	norm. SUM	3.55501e+06	3.34674e+06	3.81106e+06	3.90549e+06	3.64241e+06	3.8632e+06	3.53889e+06	3.52752e+06	3.06724e+06	3.39036e+06	3.35975e+06	3.19553e+06	3.61871e+06	3.63118e+06	3.34476e+06	0	0	0
VAL	Amino Acids	norm. SUM	1.6262e+07	1.64096e+07	1.75225e+07	2.02581e+07	1.91472e+07	2.01988e+07	1.83572e+07	1.88782e+07	1.61032e+07	1.87418e+07	1.67839e+07	1.61293e+07	1.87625e+07	1.89591e+07	1.65203e+07	0	0	0
PRO	Amino Acids	norm. SUM	2.73925e+08	2.44539e+08	3.15528e+08	2.00276e+08	1.88185e+08	2.19594e+08	1.95378e+08	2.00821e+08	1.93026e+08	3.01154e+08	3.18392e+08	3.3344e+08	3.54139e+08	3.67824e+08	3.74084e+08	0	0	0
TYR	Amino Acids	norm. SUM	1.21229e+07	1.28374e+07	1.38017e+07	1.05971e+07	1.09288e+07	1.17531e+07	1.22779e+07	1.12769e+07	1.03295e+07	9.15382e+06	9.92916e+06	9.55822e+06	1.15202e+07	1.16072e+07	1.04145e+07	0	0	0
THR	Amino Acids	norm. SUM	2.05214e+07	1.92934e+07	2.21247e+07	2.65624e+07	2.50315e+07	2.66288e+07	2.59925e+07	2.58877e+07	2.37442e+07	2.05468e+07	1.95165e+07	1.93867e+07	2.39752e+07	2.43958e+07	2.3431e+07	0	0	0
ALA	Amino Acids	norm. SUM	1.09626e+07	9.95871e+06	1.26505e+07	1.16766e+07	1.07984e+07	1.28311e+07	1.18226e+07	1.18935e+07	1.13158e+07	7.56716e+06	7.88736e+06	8.42122e+06	1.04086e+07	1.05055e+07	1.11543e+07	0	0	0
HIS	Amino Acids	norm. SUM	9.81767e+06	9.86122e+06	1.09837e+07	1.11815e+07	1.08194e+07	1.08666e+07	1.02737e+07	9.99056e+06	8.45531e+06	1.27854e+07	1.11904e+07	1.08236e+07	1.20039e+07	1.18944e+07	1.08639e+07	0	0	0
GLN	Amino Acids	norm. SUM	7.65647e+07	7.61786e+07	8.21199e+07	1.258e+08	1.21352e+08	1.31874e+08	1.26098e+08	1.3393e+08	1.20817e+08	8.10358e+07	8.51451e+07	8.17544e+07	1.12381e+08	1.14883e+08	1.14834e+08	0	0	0
b-ALA	Amino Acids	norm. SUM	1.54901e+07	1.48588e+07	1.76978e+07	2.69885e+07	2.55745e+07	2.92267e+07	2.60392e+07	2.6712e+07	2.5475e+07	2.22771e+07	2.33868e+07	2.42992e+07	2.57376e+07	2.62058e+07	2.5344e+07	0	0	0
ASN	Amino Acids	norm. SUM	146598	159080	157557	179658	166256	177078	167433	158380	145590	76399.1	58322.8	49202.8	69611.7	74498.4	65503.5	0	0	0
GLY	Amino Acids	norm. SUM	467701	501000	543777	572542	546707	606490	511198	568949	543812	530063	575695	619227	623358	642354	621504	0	0	0
SER	Amino Acids	norm. SUM	288336	301806	286089	672176	598473	681974	472925	478137	468712	355509	292714	328393	345088	306079	294872	0	0	0
GLU	Amino Acids	norm. SUM	1.11826e+08	1.0269e+08	1.20056e+08	1.32611e+08	1.25002e+08	1.38569e+08	1.18846e+08	1.25399e+08	1.14148e+08	7.30179e+07	7.88615e+07	8.19528e+07	9.23511e+07	9.86384e+07	9.44054e+07	0	0	0
ASP	Amino Acids	norm. SUM	6.98902e+06	6.52618e+06	7.34599e+06	1.22216e+07	1.23797e+07	1.24898e+07	1.25602e+07	1.26791e+07	1.20027e+07	5.76922e+06	6.2e+06	5.88672e+06	8.33968e+06	8.67441e+06	8.28137e+06	0	0	0
LYS	Amino Acids	norm. SUM	4.85307e+06	4.75267e+06	5.24706e+06	5.23731e+06	4.75987e+06	4.90049e+06	4.68146e+06	4.76771e+06	3.95447e+06	6.15713e+06	4.82083e+06	4.29257e+06	5.24391e+06	5.37229e+06	4.69943e+06	0	0	0
ARG	Amino Acids	norm. SUM	3.41108e+07	3.17564e+07	3.65504e+07	3.61045e+07	3.48622e+07	3.64229e+07	3.52875e+07	3.61095e+07	3.08416e+07	3.51279e+07	3.1648e+07	2.97448e+07	3.59475e+07	3.65885e+07	3.3864e+07	0	0	0
Pyruvate	Gycolysis	norm. SUM	135731	124854	179110	258548	257001	246446	183796	194881	189537	59826.1	44458.5	43466.2	66827.3	68284.4	65511	0	0	0
Lactate	Gycolysis	norm. SUM	2.53601e+07	2.37059e+07	2.59497e+07	2.22322e+07	2.07254e+07	2.09497e+07	2.02096e+07	2.06121e+07	1.79234e+07	3.08003e+07	2.68227e+07	2.60355e+07	2.8416e+07	2.84425e+07	2.62192e+07	0	0	0
Glucose	Gycolysis	norm. SUM	2.32029e+06	2.4335e+06	2.40105e+06	2.96782e+06	2.77479e+06	2.49082e+06	2.46367e+06	2.38821e+06	1.94351e+06	3.91632e+06	2.82107e+06	2.54592e+06	2.81079e+06	2.68703e+06	2.14799e+06	0	0	0
Dihydroxyacetone3P	Gycolysis	norm. SUM	5.53872e+06	5.07832e+06	5.94607e+06	2.37301e+06	2.1287e+06	2.31984e+06	2.29248e+06	2.27776e+06	2.11798e+06	2.30793e+06	2.52995e+06	2.60426e+06	3.1245e+06	3.06699e+06	2.85284e+06	0	0	0
HexP	Gycolysis	norm. SUM	123119	116781	139483	178767	172952	190251	211333	197099	177183	79300	102309	100116	141887	138545	128836	0	0	0
Glyceraldehyde3P	Gycolysis	norm. SUM	1.65749e+06	1.59332e+06	1.78308e+06	2.11831e+06	1.86146e+06	2.12714e+06	2.1188e+06	2.05437e+06	1.73758e+06	1.79236e+06	1.88163e+06	2.01446e+06	2.21385e+06	2.31833e+06	2.03822e+06	0	0	0
G6P	Gycolysis	norm. SUM	308652	295182	343155	502338	428954	459387	454825	470578	416700	306480	304274	320615	406966	418201	388571	0	0	0
2P-glycerate	Gycolysis	norm. SUM	879245	887291	1.06926e+06	1.07142e+06	1.05588e+06	1.12829e+06	1.03859e+06	1.10358e+06	1.06504e+06	604350	593205	569103	609381	722063	629346	0	0	0
PEP	Gycolysis	norm. SUM	262918	264310	310899	264613	278038	266505	294835	307370	313159	111142	119384	117210	165648	186678	157445	0	0	0
Fructose16bisP	Gycolysis	norm. SUM	377483	429370	489471	310367	335440	315783	302153	407753	319324	267367	343688	306647	350542	420279	386454	0	0	0
AcetylCoA	TCA cycle	norm. SUM	18814.5	16845.6	24044	22766.1	20943.2	24921	26901.4	24892.6	20037.8	15823.1	16496.7	19364.8	19697.4	23444	21919.9	0	0	0
Succinate	TCA cycle	norm. SUM	161737	149204	134676	154215	145628	133233	130072	137624	131906	173135	147247	122847	147545	130147	121836	0	0	0
a-Ketoglutarate	TCA cycle	norm. SUM	9.2655e+06	9.28493e+06	9.86389e+06	1.24587e+07	1.13003e+07	1.25178e+07	1.16228e+07	1.19528e+07	9.98235e+06	4.38574e+06	4.40939e+06	4.37045e+06	5.26505e+06	5.60835e+06	4.65993e+06	0	0	0
Oxaloacetate	TCA cycle	norm. SUM	55515	47602.1	36845.6	35809.9	48586.8	36889.2	49482	58250.9	48738.3	30789.9	29359.7	38595.4	66124.5	53315.6	47686.5	0	0	0
Malate	TCA cycle	norm. SUM	9.64127e+06	9.59827e+06	1.02012e+07	1.32396e+07	1.33751e+07	1.36417e+07	1.4599e+07	1.46009e+07	1.39481e+07	5.92868e+06	6.61568e+06	6.25605e+06	9.18063e+06	9.49074e+06	8.95785e+06	0	0	0
cis-Aconitate	TCA cycle	norm. SUM	1.54598e+06	1.47419e+06	1.79742e+06	2.1332e+06	1.83654e+06	2.06858e+06	2.1981e+06	2.25827e+06	1.98963e+06	920427	897023	892667	1.53929e+06	1.34256e+06	1.15239e+06	0	0	0
Citrate	TCA cycle	norm. SUM	3.78805e+07	3.65698e+07	4.06865e+07	4.85767e+07	4.69764e+07	5.23012e+07	4.97518e+07	5.24689e+07	4.64767e+07	2.60227e+07	2.72833e+07	2.5408e+07	3.20653e+07	3.58977e+07	3.2261e+07	0	0	0
Erythrose4P	PPP	norm. SUM	197441	183064	191021	226051	226501	181681	182141	186073	148397	187901	132651	139758	142395	137527	123267	0	0	0
Ribulose5P	PPP	norm. SUM	204645	227152	255415	177213	192468	190274	223836	230946	212425	114304	169629	149738	233389	241799	219104	0	0	0
Sedoheptulose7P	PPP	norm. SUM	28067	28432.1	31977.6	23628.2	23335.7	21246.2	29436.4	30428.5	28455.6	28152.7	35825.4	36068.3	35893.6	42212.9	35988.2	0	0	0
6P-gluconate	PPP	norm. SUM	35601.8	38681	48184.8	127500	122130	113466	130935	141567	119562	80889.2	90422.5	84813.4	103611	128555	116449	0	0	0
Creatinine	Urea cycle	norm. SUM	5.11789e+06	4.75416e+06	5.38473e+06	6.00082e+06	5.29065e+06	5.31669e+06	5.11432e+06	5.13629e+06	4.22494e+06	6.92247e+06	5.66499e+06	5.23069e+06	6.02336e+06	5.97596e+06	4.86962e+06	0	0	0
Orotate	Urea cycle	norm. SUM	13210.1	11003.8	13181.3	31392.1	22880.7	27872.7	23394.4	22271.2	18570.3	8443.95	8286.38	10476.3	9269.39	13000.8	12248.2	0	0	0
Creatine	Urea cycle	norm. SUM	1.08306e+07	1.05557e+07	1.14395e+07	2.08139e+07	1.97749e+07	2.10356e+07	1.10124e+07	1.0892e+07	9.36456e+06	2.53133e+07	2.42748e+07	2.46113e+07	1.21283e+07	1.2672e+07	1.12914e+07	0	0	0
n-Acetylglutamate	Urea cycle	norm. SUM	45236.8	38551.8	45681.8	34508.3	39608.6	40312.7	33804.4	42016	34587.2	15909.9	17811.5	17211.8	19340.2	21643.2	19586.4	0	0	0
Citrulline	Urea cycle	norm. SUM	1.35843e+06	1.25876e+06	1.46576e+06	1.10441e+06	1.01354e+06	1.10211e+06	1.1396e+06	1.14026e+06	1.0823e+06	902678	843524	806513	1.01049e+06	1.05087e+06	1.07027e+06	0	0	0
Arginosuccinate	Urea cycle	norm. SUM	43091.3	36302.2	45330.3	42408.9	43181	49076.6	47610.8	49269.8	44800.1	17930.2	19576.1	20121.3	26074.2	30197.5	30963.7	0	0	0
Ornithine	Urea cycle	norm. SUM	1.42342e+06	1.48672e+06	1.59802e+06	1.80811e+06	1.84163e+06	1.95275e+06	1.5191e+06	1.54311e+06	1.33663e+06	2.88393e+06	2.74203e+06	2.48327e+06	2.49004e+06	2.44554e+06	2.51533e+06	0	0	0
Carbamoylphosphate	Urea cycle	norm. SUM	3.84691e+06	3.59529e+06	4.17478e+06	4.51414e+06	4.19702e+06	4.54876e+06	4.45771e+06	4.65571e+06	4.15751e+06	3.2849e+06	3.25879e+06	3.26057e+06	3.79379e+06	3.95976e+06	3.74781e+06	0	0	0
N-Ac-Glucosamine	Glucosamine	norm. SUM	40589.7	37918.4	41347.6	38568.2	36630.4	42434	39772.3	44055.8	39749.2	34548	27347.3	29116.2	33839.4	36862.7	33343.8	0	0	0
N-Ac-Glucosamine-6P	Glucosamine	norm. SUM	121833	112696	125797	101620	96158.8	101755	106200	121931	112765	64740.5	65913.4	70732.7	92526.1	99900.1	90304.6	0	0	0
UDP-N-Ac-Glucosamine	Glucosamine	norm. SUM	4.3357e+06	3.97249e+06	4.76722e+06	3.38516e+06	3.22146e+06	3.43415e+06	4.40868e+06	4.50163e+06	3.96843e+06	2.42491e+06	2.67634e+06	2.69966e+06	4.2695e+06	4.45178e+06	4.3943e+06	0	0	0
8-oxo-guanine	Oxidation	norm. SUM	28246.1	28665.3	35027.6	78776.6	70820.6	88147.9	64731.3	68316.6	65332.6	55573.8	47532.2	53256.1	55796.7	51758.6	57426.5	0	0	0
Ophthalmic acid	Oxidation	norm. SUM	518072	447714	513365	559745	467480	525015	22024.1	19560	12179.6	379304	421522	415361	54544.3	59743.9	55184.4	0	0	0
NADH	Oxidation	norm. SUM	1.12779e+06	1.10366e+06	1.26643e+06	1.05377e+06	1.01362e+06	1.03038e+06	969227	1.05935e+06	1.01362e+06	1.18507e+06	1.26664e+06	1.14252e+06	1.27211e+06	1.3872e+06	1.26284e+06	0	0	0
Glutathione	Oxidation	norm. SUM	1.12565e+07	1.00242e+07	1.27479e+07	1.29542e+07	1.11165e+07	1.21676e+07	3.12673e+07	3.23843e+07	2.90751e+07	8.52414e+06	8.62029e+06	8.92768e+06	2.57819e+07	2.67832e+07	2.50437e+07	0	0	0
NAD+	Oxidation	norm. SUM	4.47497e+06	4.17041e+06	4.59616e+06	4.60885e+06	4.22247e+06	4.51196e+06	4.2168e+06	4.27923e+06	3.69465e+06	2.8912e+06	3.09178e+06	3.05923e+06	3.4446e+06	3.6428e+06	3.2594e+06	0	0	0
NADP+	Oxidation	norm. SUM	21840.2	18918.7	25994.6	32659.9	32236	29986.3	31605.8	32344.4	27429.9	25676.9	21091.4	22113.9	24680	31361.3	29478.6	0	0	0
GSSG	Oxidation	norm. SUM	36747	37036.6	47754.3	38846.7	39036.2	51285.4	130056	154639	157497	29075.5	31580.5	38891	100309	142382	152234	0	0	0
NADPH	Oxidation	norm. SUM	84029.3	81098.8	87723.2	86234	81793.8	86063.3	87369.1	88686.9	77063.8	59371.1	64067.8	61631.2	83129.3	79397.6	77498.4	0	0	0
Nicotinamide	Methylation	norm. SUM	356622	342588	339841	159509	177034	185607	302445	289619	283829	405562	312199	290341	427281	439362	375135	0	0	0
Betaine	Methylation	norm. SUM	3.45974e+07	2.85639e+07	3.6584e+07	1.13e+07	9.66001e+06	1.05012e+07	9.08272e+06	8.77245e+06	7.31037e+06	2.81125e+07	2.48685e+07	2.77326e+07	2.71566e+07	2.64101e+07	2.39738e+07	0	0	0
S-Adenosyl-Homocysteine	Methylation	norm. SUM	545403	509796	578974	1.16594e+06	1.07899e+06	1.09347e+06	1.0855e+06	1.10415e+06	900715	952848	963798	940038	973819	1.05584e+06	915282	0	0	0
S-Adenosyl-Methionine	Methylation	norm. SUM	720482	641621	716433	959815	762508	769851	737608	769774	589728	547490	531405	503927	597781	594009	511195	0	0	0
Cysteine	Methylation	norm. SUM	19844.2	16398.1	17054.9	253379	226600	221202	41243.8	29232.6	22002.7	292008	284805	259687	70050.9	57775	40098.7	0	0	0
Cystine	Methylation	norm. SUM	321877	336806	270863	3.56546e+06	3.33213e+06	3.49045e+06	615645	536375	370586	3.97236e+06	4.11643e+06	3.82875e+06	1.03892e+06	920326	667340	0	0	0
Choline	Methylation	norm. SUM	4.04412e+07	3.69439e+07	4.16108e+07	9.52563e+07	8.41597e+07	9.41261e+07	9.03799e+07	9.3989e+07	8.2378e+07	5.89666e+07	5.3451e+07	5.95911e+07	6.49927e+07	6.79129e+07	6.34059e+07	0	0	0
Cystathionine	Methylation	norm. SUM	2499.79	1724.44	4950.39	8671.48	8223.77	11159.7	14589.3	13596.3	15399.4	5518.16	6082.18	5036.37	13008.2	14442.9	16085.2	0	0	0
Folic acid	Methylation	norm. SUM	30573.4	42994.1	33355.5	44018.4	39843.4	40340.2	42481	38387.1	32018.1	79766.2	73280.3	68457.9	72245.7	66365.8	56362.5	0	0	0
Methylnicotinamide	Methylation	norm. SUM	2.91472e+08	2.73822e+08	3.24321e+08	1.49938e+08	1.72625e+08	1.92392e+08	3.71663e+08	4.14489e+08	3.48023e+08	3.48841e+08	3.82992e+08	3.60399e+08	4.99634e+08	5.44939e+08	4.92006e+08	0	0	0
Adenosine	Purines	norm. SUM	215958	181106	217748	315552	306731	329014	327306	387874	346306	238191	240041	204604	283778	290909	302116	0	0	0
Adenine	Purines	norm. SUM	38033.1	38423.1	47014.1	46131.8	52212.4	60504.7	51109.3	61118.4	69240.8	25881.6	36177.6	45051.3	46377.5	46884.1	52254.4	0	0	0
cAMP	Purines	norm. SUM	2576.82	2131.31	1711.42	3806.49	5057.19	7285.18	6822.9	5591.75	6478.1	1794.3	2648.88	2178.1	3854.19	3629.1	4903.72	0	0	0
Hypoxanthine	Purines	norm. SUM	124395	158731	103555	242968	221439	205409	181504	171847	156684	647506	505233	521810	590143	548522	467258	0	0	0
Inosine	Purines	norm. SUM	25668.4	27940.1	24062	27982.1	29657.5	33548.9	39027.7	40325.9	41267.3	15034.4	27484.9	32989.2	46755.8	46641.2	50273.3	0	0	0
Guanine	Purines	norm. SUM	1419.06	1791.21	1066.01	2348.98	2573.98	2810.21	2785.12	5358.88	5622.85	660.808	972.54	1677.4	1570.84	1728.28	2451.55	0	0	0
Guanosine	Purines	norm. SUM	11237.8	8516.57	11607.4	11901.6	8994.28	11169.2	11233	11920.6	10258.2	17368.8	16447.5	19064.8	19597.1	20337.7	19473.9	0	0	0
AMP	Purines	norm. SUM	136798	147665	163342	100863	103903	93956.9	106316	109123	104439	98764.2	124164	104478	153520	140511	156707	0	0	0
IMP	Purines	norm. SUM	15816.7	14983.8	14817.9	8182.3	9355.56	8967	17025.6	17698.7	11162	9946.47	14733.8	13998.9	17374.8	18793.3	18384.8	0	0	0
GMP	Purines	norm. SUM	14482.3	22073.4	21932.6	14314.4	16498	15517.5	20919.3	19735	18997.2	8305.95	13407.5	13866.7	22305.6	24498.6	26840.2	0	0	0
Thymidine	Pyrimidines	norm. SUM	12574.6	10651.1	12780.2	18732.1	17764.5	19160.6	15186.6	13423.1	10433.9	26881.7	21184.6	19070.2	21429.8	20527.2	16606.8	0	0	0
Deoxyuridine	Pyrimidines	norm. SUM	11104.9	9913.29	10704.7	20322.1	17089.2	17168.6	13316.4	16520.5	9759.56	25267.5	21345.4	19605.5	20177	19919.3	17699.7	0	0	0
Orotate	Pyrimidines	norm. SUM	12202.8	9530.63	12414.5	27248.2	21733.2	24117.9	19607.5	20627.2	15782.8	7653.44	6332.17	8103.11	8755.18	11826.4	9429.38	0	0	0
Dihydroorotate	Pyrimidines	norm. SUM	19389.6	13999.4	21974.7	32260.9	28283.5	31739.5	21369.2	21391.8	16821.2	7313.77	6743.68	5703.68	7033.83	8028.33	5826.21	0	0	0
Cytidine	Pyrimidines	norm. SUM	102280	93166	105131	54226.4	49703.6	51613.7	78131.5	78163.3	70970.3	58529.8	61440.5	64164.7	105155	106039	94658.6	0	0	0
UMP	Pyrimidines	norm. SUM	40467.2	42037.5	45928	17291.1	19036.7	17805.2	25389.5	22583.5	26965.9	12209.7	20086.1	20277.2	26616.3	34687.2	34438.2	0	0	0
N-Carbamoyl-aspartate	Pyrimidines	norm. SUM	63432.6	54372.2	69218	112951	98302.5	123326	100384	99454.4	81010.1	18342.2	23057.9	22317.2	30090.5	31805.8	21652	0	0	0
4-Methyl-2-Oxopentanoate	AA Breakdown	norm. SUM	277707	240359	251627	282521	290257	281206	263581	221938	204536	299902	264091	247530	233332	220809	167631	0	0	0
Dimethyllysine	AA Breakdown	norm. SUM	51478.9	44210.1	48506.9	45045.8	50809.5	48574.6	52018.8	53458.1	42820.1	49310.3	43791.8	46258.3	54381.5	58668.4	45543.6	0	0	0
ADMA	AA Breakdown	norm. SUM	266694	228961	280831	286621	252836	256787	274090	259033	218251	297086	250445	239394	277408	272087	248829	0	0	0
NMMA	AA Breakdown	norm. SUM	17883.5	13435.8	19643.7	15950.3	14787.3	14229.6	16949.3	14106.3	13315.3	15959.9	13754	15997.8	14654.7	17618.7	14717.9	0	0	0
Monomethyllysine	AA Breakdown	norm. SUM	552482	540208	611517	598290	592748	646554	363715	363344	323928	575892	651800	673017	342329	364058	339724	0	0	0
18.0Stearoyl-L-carnitine	Carnitines	norm. SUM	19755.8	20462.2	25544.6	54712.6	47695.1	49116.7	56763.4	54268.3	45819	6205.98	0	10974.6	6251.84	8514.27	7026.42	0	0	0
14.0Myristoyl-L-carnitine	Carnitines	norm. SUM	9739.22	10973.3	14226.4	43865.4	49826.7	44740.8	56189.8	45409.2	47324.6	19671.6	18233.1	26075.7	24170.6	21624.7	19570.9	0	0	0
16.0Palmitoyl-L-carnitine	Carnitines	norm. SUM	38005.2	30564.7	45982.8	133105	135377	151239	191372	184504	168747	71388.2	61789.5	77375.2	88989.5	90871.9	76007.2	0	0	0
18.1Oleoyl-L-carnitine	Carnitines	norm. SUM	24305.1	30973.6	36206.8	132032	109443	109191	113902	122308	118757	79713	73555.1	67602.9	88968.6	88067.4	65296.4	0	0	0
6.0Hexanoyl-L-carnitine	Carnitines	norm. SUM	18882.8	16834.8	17777.6	35153.8	28043.7	33051.7	21885.4	21619.7	24344.2	6151.93	6204.51	4691.94	8340.05	5964.16	6050.63	0	0	0
4.0Butyryl-L-carnitine	Carnitines	norm. SUM	258576	247962	262117	239420	207038	228396	202456	194266	172108	115478	103437	108073	134986	118278	115779	0	0	0
3.0Propionyl-L-carnitine	Carnitines	norm. SUM	814244	719845	850028	785118	692522	760460	547465	551181	507559	115903	101681	99569.4	104966	96966.1	90933.1	0	0	0
Glycerol	Carnitines	norm. SUM	642916	565236	549872	588456	618971	685865	650552	700805	867225	616990	541895	531093	684661	710515	759886	0	0	0
2.0Acetyl-L-Carnitine	Carnitines	norm. SUM	1.35811e+07	1.16281e+07	1.5399e+07	1.07517e+07	9.90536e+06	1.11395e+07	9.36407e+06	9.3621e+06	8.63396e+06	2.42428e+06	2.51767e+06	2.6348e+06	2.79768e+06	2.7906e+06	2.61197e+06	0	0	0
L-Carnitine	Carnitines	norm. SUM	5.51478e+07	4.24723e+07	5.63503e+07	5.4107e+07	4.61273e+07	5.01905e+07	3.48611e+07	3.26528e+07	2.83168e+07	3.96904e+06	3.62331e+06	3.95147e+06	4.15014e+06	3.85604e+06	3.81584e+06	0	0	0
FAD(addH-1)	Carnitines	norm. SUM	47416.2	44236.8	45115.4	53161.2	51928.6	53419.5	63639.8	55238.1	51642.9	47737.5	48759.3	48819.4	67094.7	61618.7	67294	0	0	0
Glycerol-3P	Carnitines	norm. SUM	437417	410837	471285	237912	227028	247161	251392	254401	249893	278267	349189	339888	313210	337482	360710	0	0	0

### Sheet: Additional Info
# Samples	21
# Standards	3
# Replicates	3
# 0 values allowed	1
normalisation factor			SO	Legenda		Filename	Orginal
0.934386	EZ_Exp297_001		1	14,4 (control cells)	CTNS+/+	EZ_Exp297_001	ciPTEC 14.4 - 1
0.864163	EZ_Exp297_002		2	C3 (CRISPR-generated CTNS-/-)	CTNS-/-	EZ_Exp297_010	ciPTEC C3 - 1
0.941538	EZ_Exp297_003		3	C3 - cys (Cysteamine) (100 µM)	CTNS-/-	EZ_Exp297_013	ciPTEC C3 - cys - 1
1.16814	EZ_Exp297_004		4	C3 - C3 (bicalutamide) (35 µM)	CTNS-/-	EZ_Exp297_016	ciPTEC C3 - C3 - 1
1.06202	EZ_Exp297_005		5	C3 - Combi	CTNS-/-	EZ_Exp297_019	ciPTEC C3 - Combi - 1
1.37484	EZ_Exp297_006
1.02651	EZ_Exp297_007
1.10336	EZ_Exp297_008
1.02046	EZ_Exp297_009
1.07951	EZ_Exp297_010
1.01355	EZ_Exp297_011
1.11675	EZ_Exp297_012
1.1289	EZ_Exp297_013
1.12559	EZ_Exp297_014
1.03208	EZ_Exp297_015
0.761859	EZ_Exp297_016
0.837723	EZ_Exp297_017
0.799963	EZ_Exp297_018
1.0179	EZ_Exp297_019
1.00374	EZ_Exp297_020
0.963014	EZ_Exp297_021
